# Dynamic histone hyperacetylation shapes environmentally responsive chromatin states

**DOI:** 10.64898/2026.06.19.732295

**Authors:** Moonia Ammari, Linkan Dash, Aanchal Choudhary, Hazel Mamania, Jeevika Gupta, Moorthy Gnanarajah, Kristoffer Gittens, Mark Zander

## Abstract

Transcription factors (TFs) orchestrate environmental responses by activating target genes, yet how they reshape epigenome architecture to coordinate gene expression remains poorly understood. We previously identified SIENA (Stimulus-Induced ENhancer Acetylation) domains as large regions of jasmonic acid (JA)-induced H3K9 hyperacetylation surrounding MYC2 TF binding sites in *Arabidopsis* and tomato. However, the mechanisms underlying the formation of SIENA domains (SIENAs) and their functional significance remained unknown. Here, we show that SIENAs also form at major JA-responsive genes and gene clusters in soybean, extending this phenomenon to an evolutionarily distant crop species. Comprehensive chromatin profiling revealed that SIENAs accumulate multiple histone acetylation marks, including H3K9ac, H3K27ac, H3K56ac, H2BK20ac, and H2A.Zac, establishing them as regions of broad histone hyperacetylation. Pharmacological disruption of proteasomal turnover and histone acetylation dynamics compromised SIENA formation. Chromatin accessibility analyses further showed that inducible accessibility within SIENAs is tightly associated with MYC2 binding sites, supporting a model in which MYCs nucleate localized chromatin reprogramming events. Together, our findings establish SIENAs as MYC2-dependent chromatin-organizing domains and identify histone hyperacetylation as a central feature of MYC2-mediated gene activation.
