## Supplemental Table S3 for "Dynamic histone hyperacetylation shapes environmentally responsive chromatin states"

### Sheet: Sheet1
Table S#: Cluster genes in tomato and their normalized expression levels from Figure 1D
Normalized counts for 26 genes from 6 clustered multigene arrays in tomato - HXXXD acyltransferases (cluster_160), a RING E3/pistil-extensin/fatty-acid desaturase group (cluster_2), three protease/proteinase-inhibitor clusters (cluster_123, cluster_124, cluster_46), and a CYP74C4/cold-regulated pair (cluster_24), across 18 tomato RNA-seq libraries (Control, JA time course at 15 min/30 min/1 h/2 h…
Cluster_id	Gene_Id	gene_id	Gene_description	ctrl rep1	ctrl rep2	ctrl rep3	15min rep1	15min rep2	15min rep3	30min rep1	30min rep2	30min rep3	1hour rep1	1hour rep2	1hour rep3	2hour rep1	2hour rep2	2hour rep3	WD rep1	WD rep2	WD rep3
HXXXD	Solyc12g096770.1	gene:Solyc12g096770.1	HXXXD-type acyl-transferase family protein	50.8116	252.974	40.8055	20.4627	64.059	11.828	283.778	114.645	114.157	789.788	1286.55	1031.49	1438.46	1938.81	1181.53	467.417	882.578	701.274
HXXXD	Solyc12g096780.2	gene:Solyc12g096780.2	Alcohol dehydrogenase superfamily	1.37329	7.83014	0	0	0	0	0	0	1.1531	24.4961	49.9834	27.3847	87.894	94.0545	106.199	40.2368	125.563	153.577
HXXXD	Solyc12g096790.1	gene:Solyc12g096790.1	HXXXD-type acyl-transferase family protein	0	1.20464	0	0	0	0	1.75171	0	0	5.06816	5.72726	9.12823	17.1501	4.27521	15.5684	1.34123	12.7382	5.55098
HXXXD	Solyc12g096800.1	gene:Solyc12g096800.1	HXXXD-type acyl-transferase family protein	0	0	0	0	0	0	3.50343	0	0	0.844693	7.28924	2.48952	4.28751	4.27521	5.00413	2.01184	10.9185	1.85033
Pistil-Extensin	Solyc01g006380.2	gene:Solyc01g006380.2	RING-type E3 ubiquitin transferase	6.86644	11.4441	5.24642	0	2.11184	5.51971	7.00686	7.57981	5.76551	7.60224	14.0578	4.1492	4.28751	10.688	12.2323	6.03551	10.9185	7.40131
Pistil-Extensin	Solyc01g006390.2	gene:Solyc01g006390.2	Pistil extensin like protein, partial CDS only	0	0.602319	1.74881	1.46162	0	0	0	0	0	0	2.08264	0	0	1.0688	2.22406	1.34123	0	1.85033
Pistil-Extensin	Solyc01g006400.4	gene:Solyc01g006400.4	Pistil extensin like protein, partial CDS only	443.572	361.391	341.6	229.475	190.769	178.208	402.894	302.245	291.735	1550.86	2313.81	1874.61	3172.76	3203.2	4236.83	2221.07	1990.81	1754.11
Pistil-Extensin	Solyc01g006410.4	gene:Solyc01g006410.4	Pistil extensin like protein, partial CDS only	0	0	0	0	0	0	0	0	0	0.844693	0	0	0	1.0688	0	0	0	0
Pistil-Extensin	Solyc01g006430.3	gene:Solyc01g006430.3	Fatty acid desaturase	420.226	579.431	484.42	325.942	498.393	163.226	462.452	321.194	372.452	553.274	666.966	662.212	733.165	589.979	649.981	629.705	618.715	610.608
PI I	Solyc09g084440.2	gene:Solyc09g084440.2	Proteinase inhibitor 1 PPI3A2	0	0	0	0	0	0	0	0	0	0	0	0	2.14376	2.1376	2.22406	0	0	3.70065
PI I	Solyc09g084450.3	gene:Solyc09g084450.3	Protease inhibitor I	13.7329	19.8765	16.9051	20.4627	5.63156	14.9821	24.524	24.6344	11.531	23.6514	31.7603	24.8952	15.0063	30.9952	24.4646	30.8482	41.8542	38.8569
PI I	Solyc09g084460.3	gene:Solyc09g084460.3	Protease inhibitor I	0	2.40927	0	0	0	0	0	0	0	0	0	0	0	7.48161	0	0.670613	0	0
PI I	Solyc09g084470.3	gene:Solyc09g084470.3	Proteinase inhibitor 1 PPI3B2	4.11986	9.03478	0.582936	4.38487	2.81578	0.78853	8.75857	2.84243	4.61241	17.7385	36.4462	19.0863	115.763	313.159	101.195	85.1678	116.464	172.08
PI I	Solyc09g084480.3	gene:Solyc09g084480.3	Protease inhibitor I	0	6.02319	0	0	0	0	0	0	0	6.75754	11.4545	11.6177	45.0189	144.288	109.535	65.72	103.726	92.5163
PI I	Solyc09g084490.4	gene:Solyc09g084490.4	Proteinase inhibitor 1 PPI3B2	0	16.2626	0.582936	0	1.40789	0	10.5103	0.947476	0	44.7687	114.545	85.4734	430.895	556.846	293.02	153.57	365.77	321.957
PI II	Solyc09g089490.4	gene:Solyc09g089490.4	Proteinase inhibitor	1.37329	1.80696	0.582936	0	0	0	3.50343	0	1.1531	0	3.64462	2.48952	25.7251	16.032	7.78421	0.670613	12.7382	12.9523
PI II	Solyc09g089500.3	gene:Solyc09g089500.3	Proteinase inhibitor 1 PPI3B2	0	0	0	0	0	0	0	0	0	0.844693	1.04132	0	0	1.0688	1.11203	0	3.6395	0
PI II	Solyc09g089520.4	gene:Solyc09g089520.4	Proteinase inhibitor	0	1.80696	0	0	0	0	0	0.947476	1.1531	16.0492	15.6198	6.63871	45.0189	89.7793	53.3774	8.71796	50.953	33.3059
PI II	Solyc09g089530.3	gene:Solyc09g089530.3	Proteinase inhibitor 1 PPI3A2	0	1.20464	0	0	0	0	0	0	0	0	5.72726	0.829839	15.0063	20.3072	12.7883	4.69429	9.09875	25.9046
PI II	Solyc09g089540.4	gene:Solyc09g089540.4	Proteinase inhibitor	0	4.21623	0	0	0	0.78853	0	0.947476	1.1531	11.8257	38.0082	23.2355	173.644	161.389	115.095	167.653	229.288	201.686
PI III	Solyc03g098760.3	gene:Solyc03g098760.3	Serine protease inhibitor 1	1.37329	1.80696	0	0	0	0.78853	3.50343	0.947476	0	16.0492	23.9504	20.746	12.8625	35.2705	38.921	16.7653	30.9357	12.9523
PI III	Solyc03g098780.2	gene:Solyc03g098780.2	Aspartic protease inhibitor 1	175.781	342.719	54.796	236.783	292.137	112.76	234.73	178.125	181.037	338.722	685.71	465.54	1676.42	2405.87	970.246	403.038	913.514	1104.64
PI III	Solyc03g098790.3	gene:Solyc03g098790.3	cathepsin D inhibitor protein	0	2.40927	0	0	0	0	0	0	0	4.22346	20.8264	7.46855	68.6002	133.6	45.0372	8.04735	29.116	27.7549
PI III	Solyc03g098795.1	gene:Solyc03g098795.1	Proteinase inhibitor type-2	0	1.20464	0	0	0	0	0	0	0	5.91285	8.85123	5.80887	62.169	78.0225	56.7135	20.789	23.6567	31.4556
